# Interplay between disordered regions in RNAs and proteins modulates interactions within stress granules and processing bodies

**DOI:** 10.1101/2021.05.05.442738

**Authors:** Andrea Vandelli, Fernando Cid Samper, Marc Torrent Burgas, Natalia Sanchez de Groot, Gian Gaetano Tartaglia

**Affiliations:** Department of Biochemistry and Molecular Biology, Universitat Autònoma de Barcelona, Bellaterra, 08193, Barcelona, Spain; Universitat Pompeu Fabra (UPF), 08003 Barcelona, Spain; Centre for Genomic Regulation (CRG), The Barcelona Institute for Science and Technology, 08003, Barcelona, Spain; Center for Human Technologies, Istituto Italiano di Tecnologia,16152, Genova, Italy; Department of Biology ‘Charles Darwin’, Sapienza University of Rome, 00185, Rome, Italy; Institucio Catalana de Recerca i Estudis Avançats (ICREA), 08010, Barcelona, Spain

**Keywords:** Structural disorder, interaction networks, RNA-binding protein, stress granule, processing bodies, RNA structure, biological condensates, liquid-liquid phase separation, fuzzy interactions

## Abstract

Condensation, or liquid-like phase separation, is a phenomenon indispensable for the spatiotemporal regulation of molecules within the cell. Recent studies indicate that the composition and molecular organization of phase-separated organelles such as Stress Granules (SGs) and Processing Bodies (PBs) are highly variable and dynamic. A dense contact network involving both RNAs and proteins controls the formation of SGs and PBs and an intricate molecular architecture, at present poorly understood, guarantees that these assemblies sense and adapt to different stresses and environmental changes. Here, we investigated the physico-chemical properties of SGs and PBs components and studied the architecture of their interaction networks. We found that proteins and RNAs establishing the largest amount of contacts in SGs and PBs have distinct structural properties and intrinsic disorder is enriched in all protein-RNA, protein-protein and RNA-RNA interaction networks. The increase of disorder in proteins is accompanied by an enrichment in single-stranded regions of RNA binding partners. Our results suggest that SGs and PBs quickly assemble and disassemble through fuzzy-like dynamic contacts modulated by unfolded domains of their components.

**Research Highlights:**

- We systematically studied RNA-RNA, protein-protein and RNA-protein interaction networks in stress granules and processing bodies;
- RNAs enriched in stress granules and processing bodies are more single-stranded and form a large number of contacts with both proteins and RNAs;
- Proteins in stress granules and processing bodies are less structured and contact larger amounts of single-stranded RNAs.
