## Supplementary Table 2 for "Interplay between disordered regions in RNAs and proteins modulates interactions within stress granules and processing bodies"

### Sheet: SG
Uniprot ID
Q8NE71
Q9P1F3
Q15027
Q5T8D3
Q562R1
P61163
P42025
P55265
P35611
Q9UL18
Q9UKV8
Q12802
Q99996
P54886
Q9NP73
Q8IWZ3
O75179
Q9BTT0
P04083
P50995
P08133
P20073
P27695
Q9NRW3
Q9HC16
O60306
Q6NXE6
O15143
Q8N9N2
Q8N3C0
Q6PL18
Q9NVI7
Q9NT62
P25705
O75348
Q99700
Q8WWM7
O95817
O75531
Q9P287
Q9NYF8
Q9H694
Q6PJG6
Q07352
Q92994
Q14201
Q9Y224
Q6ZUT6
Q9GZN8
Q4AC94
Q9NZT1
Q96L12
Q01518
Q13114
Q14444
P47755
Q9Y2V2
O15234
Q13951
P83916
Q8IX12
Q96CT7
A6NKD9
P49368
P40227
Q99459
Q6P1J9
P06493
P24941
Q9UKY7
Q92879
O95319
Q5SZQ8
P07199
Q8TEP8
Q5JTW2
Q6P2H3
P23528
Q9NX63
Q99653
Q9UHD1
Q14011
O14578
Q9Y696
P54105
Q16740
P62633
Q15417
A5YKK6
Q9H9A5
Q9UKZ1
Q9NZN8
O75175
O95628
Q9ULM6
Q96LI5
Q9UIV1
Q9UFF9
Q92600
Q9BR76
Q9BZB8
Q17RY0
Q9UKF6
Q16630
Q8N684
Q9H3G5
P46109
Q5TZA2
P02511
O75534
P55060
P04080
Q05048
P26232
O60716
Q9P2B4
Q9HCG8
Q96EP5
P81605
Q9NPI6
Q8IZD4
Q8IU60
Q14203
Q92499
Q9NUU7
Q9NR30
Q9NY93
O00571
O15523
Q9H0S4
Q9BQ39
O95786
P26196
Q9Y315
Q7L2E3
Q9H6R0
Q9H2U1
Q6P158
Q8TF46
Q8IYB7
Q9NRI5
O60832
P31689
O75937
Q16555
Q14195
Q9NRR4
P15924
Q03001
P60981
Q8TDB6
Q92997
Q14204
P63167
Q96FJ2
O43781
Q86YF9
Q86Y13
Q96F86
Q6P2E9
P41567
Q9BY44
Q9BQI3
P19525
P05198
P20042
P56537
Q14152
P55884
Q99613
O15371
P60228
O00303
O75821
O15372
Q13347
O75822
Q9UBQ5
Q9Y262
Q7L2H7
P60842
Q14240
P38919
P23588
P06730
O60573
Q9NRA8
Q04637
P78344
O43432
Q15056
Q15717
Q12926
Q14576
P26378
P49961
P58107
P62495
Q01844
Q01469
Q9NZB2
Q9NX05
A1KXE4
P78312
Q8NCA5
Q14296
P22087
Q9HCM7
Q13642
O75369
Q06787
Q53EP0
Q16658
Q8IY81
Q96AE4
Q96I24
P35637
P51114
P51116
Q13283
Q9UN86
P60520
P28676
Q06210
O75420
Q6Y7W6
Q53GS7
Q04760
O76003
P62879
P63244
Q08379
P62993
Q14451
Q12849
P15170
P07305
Q92522
Q71UI9
Q5JVS0
Q00341
P42694
Q9BYK8
P17096
O15347
P05114
P09651
P22626
P51991
Q99729
Q14103
O14979
P52597
P31943
P55795
P31942
P61978
Q9BUJ2
P07900
P34932
P38646
P04792
P10809
Q9P2D0
Q9NZI8
Q9Y6M1
O00425
Q13123
O95373
O15397
P05556
Q63ZY3
Q14145
Q07666
O75525
Q92945
Q92628
O15063
Q8TCG1
Q9NQT8
O60333
Q02241
Q07866
P52294
P52292
O00505
O60684
Q14974
O43813
Q6PKG0
Q659C4
Q71RC2
Q92615
Q14847
Q14739
Q9Y2U8
P49916
Q6UXM1
Q9H9Z2
Q6ZN17
P02545
Q93052
O15116
Q3MHD2
Q8ND56
Q9BX40
P62310
Q9NQ29
Q86V48
Q9UPN3
Q96JY0
P43358
Q9Y5V3
Q9UNF1
Q96A72
P27816
O95819
Q8NDC0
P45983
Q15691
Q15555
Q9Y4F3
P56192
Q9NR56
Q5VZF2
P33991
P33992
P33993
C9JLW8
Q9BUT9
P53582
P50579
A1L020
Q6ZN04
Q5U5Q3
Q86XN8
P55081
P46013
Q9H000
Q9HCE1
P52701
O43347
Q96DH6
P11586
Q9UM54
Q86UW6
Q9GZM8
P18615
Q0ZGT2
Q12986
O15226
Q14978
Q15233
Q9Y2X3
Q9Y314
Q9UNW9
Q08J23
Q9BV86
Q9Y266
Q7Z417
P49790
Q92621
P52948
Q9UBU9
Q8N543
O15527
Q96SU4
Q01804
P07237
P11940
Q13310
O96013
Q8WX93
Q86W56
O95453
Q9H0J9
Q86TB9
Q96IZ0
Q15365
Q15366
P12004
Q13442
Q8WUM4
P30101
O00151
P50479
Q96HC4
Q9NTI5
Q9UBV8
Q86TG7
Q9BRX2
P12955
O96011
Q9NQP4
P07737
P35080
Q96HS1
A6NDG6
Q99623
Q86SQ0
Q99959
Q9Y446
Q8TCS8
P30876
Q6PFW1
Q9Y570
Q96QC0
Q6NYC8
Q12972
P30153
P30154
O60828
Q06830
P30041
P17252
O75569
Q99873
O14744
P48634
Q5JSZ5
Q9Y520
Q13200
Q8WXF1
P26599
O95758
Q15185
Q05397
Q14671
Q8TB72
Q00577
Q96QR8
Q13610
A1KZ92
P32322
Q96PU8
Q15032
Q9Y2K5
P62820
Q9H0H5
O60216
P43487
Q8N122
Q09028
Q9NWB1
Q8IXT5
Q96T37
Q96I25
P49756
Q5T8P6
P98179
Q9H0Z9
Q9BWF3
Q9BTD8
A0AV96
Q9BQ04
P29558
Q15434
P38159
Q93062
Q5TC82
Q9HBD1
P18754
Q9P258
P46063
P40938
P35249
A6NKT7
P61586
Q8ND24
Q5W0B1
Q96BH1
O60930
P13489
Q13464
P62280
P62847
P51812
O76021
Q9Y3I0
Q9HAU5
Q86SG5
P06702
Q14151
Q9UPU9
Q5PRF9
Q9BY12
P53992
Q96T21
Q8NC51
P31947
Q9Y3B8
P23246
P84103
O43166
Q14493
Q8WU79
Q9H0E9
Q9H3U7
P28370
Q9NTJ3
Q96Q15
Q86US8
Q92540
Q16637
Q2TAY7
Q6GMV2
Q7KZF4
P62306
Q13425
Q5TF21
Q9BX66
O60504
P41225
Q86XZ4
Q9NUQ6
Q69YQ0
P30626
Q9UHB9
P49458
Q9BXP5
Q07955
Q08170
Q13243
Q16629
Q13242
Q9NRC1
Q9Y561
P42224
O95793
Q9NUL3
P31948
Q9Y3F4
Q8IX01
Q9Y2Z0
O94901
Q8IZU3
O60506
Q8NF91
Q16514
Q92804
Q9UI15
Q13148
Q3YBR2
P23193
P17987
Q9H7E2
Q8NHU6
O14746
Q9Y2W1
P31483
Q01085
Q92545
Q9NYL9
O95271
Q9C0C2
Q92973
O14787
Q8NDV7
Q9UPQ9
Q9HCJ0
Q15785
O95985
P09493
P07951
P13693
P62995
Q12933
Q92844
O14717
P19474
Q14258
Q9BRZ2
Q2Q1W2
Q15654
P10155
Q92574
Q96AE7
Q9BQE3
P0DPH7
P68366
Q13509
Q3ZCM7
P49411
P10599
Q9BRA2
Q01081
P22314
Q5T6F2
Q14157
P11441
Q9BZL1
Q92900
Q9BZI7
Q14694
Q8NFA0
P51784
P45974
Q9Y5J1
P50552
P61758
P55072
Q969T9
O94967
O43379
Q8IZH2
Q9H0D6
P54577
P67809
P16989
P07947
P49750
Q9BYJ9
Q9Y5A9
Q7Z739
P31946
Q04917
P27348
O75152
Q6PJT7
Q8IWR0
Q9UGR2
Q7Z2W4
Q5TAX3
Q8WYQ9
Q9C0B9
Q9NUD5
P16415
P26651
Q86UK7
Q14966
P42345

### Sheet: PB
Uniprot ID
Q562R1
Q9UL18
Q9UKV8
P02768
Q8TES7
Q9NP73
Q8IWZ3
O75179
P02647
Q8IUX4
P05089
Q8N9N2
Q8N3C0
Q9NVI7
Q99700
Q8WWM7
P25311
Q9UIG0
Q9H694
Q8TDN6
Q14201
Q14444
O15234
Q92879
Q8TEP8
Q6P2H3
A5YKK6
Q9H9A5
Q9UKZ1
Q9NZN8
O75175
O95628
Q9ULM6
Q96LI5
Q9UIV1
Q9UFF9
Q92600
Q17RY0
Q9H3G5
O75534
Q96EP5
Q9NPI6
Q8IZD4
Q8IU60
Q92499
Q13206
Q9NVP1
Q9NR30
Q9NY93
Q96GQ7
O00571
Q9UJV9
Q9BQ39
P26196
O43143
Q7L2E3
Q9H2U1
Q6P158
Q08211
Q8TF46
Q6E0U4
P53805
Q08554
Q02413
Q92997
Q86Y13
Q96F86
Q6P2E9
Q15029
P38919
O60573
Q9NRA8
P78344
Q15717
Q12926
Q01469
Q9NZB2
Q9NX05
P78312
Q9HCM7
Q06787
Q53EP0
Q96I24
P51114
P51116
Q13283
Q9UN86
Q6Y7W6
Q53GS7
Q12849
Q96QA5
Q9BZE4
O75367
P42694
Q99729
P07910
O60812
P52272
O43390
Q00839
P54652
P04792
Q9P2D0
Q9NZI8
Q9Y6M1
O00425
P01876
P0DOY2
Q12905
Q12906
Q92628
O15063
O60333
Q02241
Q659C4
Q71RC2
Q92615
P47929
P20700
Q03252
Q3MHD2
Q8ND56
Q9BX40
Q86V48
P61626
Q9Y5V3
Q9Y4F3
P43243
Q5VZF2
P33993
C9JLW8
Q9BUT9
A1L020
Q86XN8
Q9H000
Q9HCE1
O43347
P35580
O00159
Q12965
O94832
Q86UW6
Q09161
Q12986
Q9BYG3
O15226
Q9H6R4
O00567
Q9Y2X3
Q7Z417
Q14980
Q01804
P11940
Q13310
Q9H0J9
Q86TB9
Q15365
Q15366
Q86TG7
O00541
P12273
Q12796
P48634
Q5JSZ5
Q9Y520
O95758
Q9UHX1
Q14671
Q8TB72
Q15032
Q9Y2K5
Q96T37
Q8NDT2
Q9Y4C8
P49756
Q9NW13
A0AV96
P29558
Q15434
P38159
Q96E39
Q5TC82
Q9HBD1
Q5W0B1
Q9H7B2
P61254
P62249
P62979
P23396
P62701
P05109
P06702
Q14151
Q6UWP8
Q9BY12
Q96T21
Q96P63
P29508
O75533
P05141
P12236
Q8WU79
Q9H0E9
Q9H3U7
O60264
Q14683
Q9UQE7
Q86US8
Q92540
Q7KZF4
Q13813
Q01082
Q9NRC1
Q9Y561
Q9NUL3
Q96SI9
Q9Y2Z0
O60506
Q9H7E2
Q8NHU6
P02787
Q01085
Q92545
Q9C0C2
O14787
Q8NDV7
Q9UPQ9
Q9HCJ0
P11388
Q02880
O95985
P62995
Q9BRZ2
Q96AE7
Q5T6F2
Q14157
Q92900
Q14694
Q8NFA0
Q9Y3A2
Q8TED0
Q9C0J8
Q9HCS7
P13010
P12956
Q8IZH2
P16989
Q9H6S0
Q9BYJ9
Q9Y5A9
Q7Z739
Q7Z2W4
Q5TAX3
Q8WYQ9
Q9C0B9
Q9NUD5
Q96KR1
Q86UK7
