## Supplementary Table 3 for "Interplay between disordered regions in RNAs and proteins modulates interactions within stress granules and processing bodies"

### Sheet: SG
RNA ID
ENSG00000060237
ENSG00000065526
ENSG00000076108
ENSG00000086758
ENSG00000100345
ENSG00000103257
ENSG00000105810
ENSG00000114867
ENSG00000117523
ENSG00000117713
ENSG00000124942
ENSG00000127603
ENSG00000129351
ENSG00000130723
ENSG00000132466
ENSG00000155506
ENSG00000157933
ENSG00000159140
ENSG00000164916
ENSG00000167548
ENSG00000167978
ENSG00000174231
ENSG00000182670
ENSG00000189091
ENSG00000197102
ENSG00000204469

### Sheet: PB
RNA ID
ENSG00000065526
ENSG00000069275
ENSG00000096384
ENSG00000105810
ENSG00000106462
ENSG00000108424
ENSG00000112715
ENSG00000117713
ENSG00000122566
ENSG00000129351
ENSG00000132466
ENSG00000153187
ENSG00000164924
ENSG00000165119
ENSG00000169045
ENSG00000169813
ENSG00000181163
ENSG00000182670
ENSG00000215301
